# A new lineage of segmented RNA viruses infecting animals

**DOI:** 10.1101/741645

**Authors:** Darren J. Obbard, Mang Shi, Katherine E. Roberts, Ben Longdon, Alice B. Dennis

## Abstract

Metagenomic sequencing has revolutionised our knowledge of virus diversity, with new virus sequences being reported faster than ever before. However, virus discovery from metagenomic sequencing usually depends on detectable homology: without a sufficiently close relative, so-called ‘dark’ virus sequences remain unrecognisable. An alternative approach is to use virus-identification methods that do not depend on detecting homology, such as virus recognition by host antiviral immunity. For example, virus-derived small RNAs have previously been used to propose ‘dark’ virus sequences associated with the Drosophilidae (Diptera). Here we combine published *Drosophila* data with a comprehensive search of transcriptomic sequences and selected meta-transcriptomic datasets to identify a completely new lineage of segmented positive-sense single-stranded RNA viruses that we provisionally refer to as the *Quenyaviruses*. Each of the five segments contains a single open reading frame, with most encoding proteins showing no detectable similarity to characterised viruses, and one sharing a small number of residues with the RNA-dependent RNA polymerases of single- and double-stranded RNA viruses. Using these sequences, we identify close relatives in approximately 20 arthropods, including insects, crustaceans, spiders and a myriapod. Using a more conserved sequence from the putative polymerase, we further identify relatives in meta-transcriptomic datasets from gut, gill, and lung tissues of vertebrates, reflecting infections of vertebrates or of their associated parasites. Our data illustrate the utility of small RNAs to detect viruses with limited sequence conservation, and provide robust evidence for a new deeply divergent and phylogenetically distinct RNA virus lineage.
