## Supplementary material for "A new lineage of segmented RNA viruses infecting animals": Accesstion numbers and contig properties

### Sheet: VirusSequenceDetails
Source	Host Taxonomy	Study Type	NCBI Project	Sample	Total Virus Length	Virus Reads (pairs)	Library Size (pairs)	RPKM	Segment 1	Segment 2	Segment 3	Segment 4	Segment 5
Nai Virus (Drosophila Pool EIK)	Diptera,Insecta	Metagenomic pool	PRJNA277921	SAMN03400159,SAMN03400161	8306	4004	104486508	4.61362	KY634871	KY634872	KY634873	KY634874	MH937728
Kwi Virus (Drosophila Pool EIK)	Diptera,Insecta	Metagenomic pool	PRJNA277921	SAMN03400159,SAMN03400160	8623	14521.5	104486508	16.1173	KY634875	KY634876	KY634877	KY634878	MH937729
Sina Virus (Lysiphlebus fabarum)	Hymenoptera,Insecta	Expression study	PRJNA290156	SAMN03840049-SAMN03840107	9353	2.94194e+07	84727611	37124.3	MN264686	MN264687	MN264688	MN264689	MN264690
Nete Virus (Crocallis elinguaria)	Lepidoptera, Insecta	Metagenomic pool	NA	NA	9071	1400397	45891635	3364.05	MN264681	MN264682	MN264683	MN264684	MN264685
Lithobius forficatus	Chilopoda, Myriapoda	Transcriptome	PRJNA198080	SAMN02053593	3957	199	426071	118.033	GBKE01003669	GBKE01004996	GBKE01004848	GBKE01005282	GBKE01003710
Locusta migratoria manilensis	Orthoptera, Insecta	Transcriptome	PRJNA168467	SAMN01048243	7260	37786	41964246	124.027	GDIO01032365	GDIO01032236	GDIO01031631	GDIO01029749	GDIO01031530
Clastoptera arizonana	Hemiptera, Insecta	Transcriptome	PRJNA303152	SAMN04293493-SAMN04293495	6705	2769	35407010	11.6637	GEDC01025499	GEDC01022906	GEDC01027464	GEDC01024074;GEDC01011656	GEDC01030233;GEDC01010646
Ceraphron sp. AD-2014	Hymenoptera,Insecta	Transcriptome	PRJNA252127	SAMN02870233	7532	21009	23599657	118.192	GBVD01020659	GBVD01026684	GBVD01020630	GBVD01020561	GBVD01020893
Triatoma infestans	Hemiptera, Insecta	Transcriptome	PRJNA304741	SAMN04317638	5142	177	907425	37.9342	GFMC01002399	GFMC01001740	GFMC01001652	GFMC01001637	GBBI01004385
Psyttalia concolor	Hymenoptera,Insecta	Transcriptome	PRJNA262710	SAMN03085503	7255	2182096	44691172	6729.99	GCDX01001041	GCDX01012562	GCDX01014418	GCDX01010124*	GCDX01009922
Corixa punctata	Hemiptera, Insecta	Transcriptome	PRJNA272172	SAMN03331959	8691	90790	6885869	1517.08	GDDR01021777	GDDR01018292	GDDR01018184	GDDR01019059	GDDR01018688
Plea minutissima	Hemiptera, Insecta	Transcriptome	PRJNA272202	SAMN03331989	8641	914687	12651452	8366.97	GDES01014136	GDES01014223	GDES01012718	GDES01036556	GDES01014899
Ponana quadralaba	Hemiptera, Insecta	Transcriptome	PRJNA272282	SAMN03341997	6059	5305	16262941	53.8376	GCZF01076611	GCZF01079315	na	GCZF01072044	GCZF01072004
Jasminum sambac (Dialeurodes kirkaldyi?)	(Hemiptera, Insecta?)	Transcriptome	PRJNA551353	SAMN12158026	7189	1880	23846415	10.9665	GHOY01089012	GHOY01159482	na	GHOY01017604	GHOY01071622
Diceroprocta semicincta	Hemiptera, Insecta	Transcriptome	PRJNA355175	SAMN06067838-SAMN06067843	3595	411	120406881	0.949493	GGPH01152239;GGPH01157244	na	GGPH01009295	GGPH01203060	GGPH01203597
Harmonia axyridis	Coleoptera, Insecta	Transcriptome	PRJNA437351	SAMN08660877	4365	NA	NA	NA	GHJE01050908	na	na	GHJE01002234	GHJE01057056
Bemisia tabaci	Hemiptera, Insecta	Transcriptome	PRJNA237273	SAMN02617556	3470	28306	135803677	60.0672	GAUC01006364	na	na	GAUC01006051	GAUC01011130
Jiangan virus (Conocephalus spp )	Orthoptera, Insecta	Metagenomic pool	PRJNA318834	SAMN04625906	5624	2419	24504130	17.553	MN371231	na	na	MN371232	MN371233
Epiophlebia superstes	Odenata, Insecta	Transcriptome	PRJNA219553	SAMN02047171	2709	37	16391437	0.833251	GAVW01119120;GAVW01116302	na	na	na	GAVW02027760
Megastigmus spermotrophus	Hymenoptera,Insecta	Transcriptome	PRJNA274192	SAMN03349349-SAMN03349352	3027	5989	236985595	8.34872	GCPB01019595	na	na	na	GCPB01083611
Cephus spinipes	Hymenoptera,Insecta	Transcriptome	PRJNA252244	SAMN02870232	3264	560	5819814	29.4801	GBVI01013916	na	na	na	GBVI01014741
Tomicus yunnanensis	Coleoptera, Insecta	Transcriptome	PRJNA362869	SAMN06250347	3850	511	28837383	4.60261	GFJU01063235	na	na	na	GFJU01178533
Ruian virus (Capitulum mitella)	Maxillopoda,Crustacea	Metagenomic pool	PRJNA561479	SAMN12618818	3720	27355	48139824	152.753	MN371240	na	na	na	MN371241
Hongshan virus (Insecta )	Insecta	Metagenomic pool	PRJNA271540	SAMN03274773	3787	2860	86057474	8.77571	MN371238	na	na	na	MN371239
Dongxihu virus (Bufo gargarizans lung sample)	Amphibia, Chordata	Metagenomic pool	PRJNA418053	SAMN08013962	3729	18829	53394316	94.5671	MN371244	na	na	na	MN371245
Bawangfen virus (Calotes versicolor gut sample)	Reptilia, Chordata	Metagenomic pool	PRJNA418053	SAMN08014022	3828	60261	46505358	338.502	MN371247	na	na	na	MN371248
Vespa Crabo	Hymenoptera,Insecta	Transcriptome	PRJNA252305	SAMN02870438	2230	60	13099417	2.05397	GBQS01013140	na	na	GBQS01013608	na
Yponomeuta evonymellus	Lepidoptera, Insecta	Transcriptome	PRJNA219619	SAMN02047146	1009	17	9834554	1.71318	GASG02022301	na	na	na	na
Orussus abietinus	Hymenoptera,Insecta	Transcriptome	PRJNA219586	SAMN02047118	222	1	12878730	0.349763	GAUJ01047315	na	na	na	na
Dendrocerus carpenteri	Hymenoptera,Insecta	Transcriptome	PRJNA252710	SAMN02870277	1347	149	7467923	14.8122	GBOS01033164	na	na	na	na
Diaeretus essigellae	Hymenoptera,Insecta	Transcriptome	PRJNA252278	SAMN02870278	1770	1118	15964279	39.5657	na	na	na	na	GBWM01032350
Cerianthus borealis	Anthozoa, Cnidaria	Transcriptome	PRJEB19215	SAMEA55117918	1980	18197	33158572	277.165	na	na	na	na	HAGY01027881
Qiaokou virus (Araneae )	Chelicerata	Metagenomic pool	PRJNA271540	SAMN03274779	1831	304	126243470	1.31515	na	na	na	na	MN371234
Hanyang virus (Araneae )	Chelicerata	Metagenomic pool	PRJNA271540	SAMN03274779	2221	3845	126243470	13.7132	na	na	na	na	MN371235
Wuchang virus (Odonata )	Odonata, Insecta	Metagenomic pool	PRJNA318834	SAMN04625915	2176	1630	92263504	8.11893	na	na	na	na	MN371236
Qingshan virus (Insecta )	Insecta	Metagenomic pool	PRJNA271540	SAMN03274775	2019	6020	119733682	24.9026	na	na	na	na	MN371237
Daxi virus (Malacostraca )	Malacostraca, Crustacea	Metagenomic pool	PRJNA318834	SAMN04625923	2040	194	126357426	0.752611	na	na	na	na	MN371243
Zhanggezhuang virus (Branchiopoda)	Branchiopoda, Crustacea	Metagenomic pool	PRJNA318834	SAMN04625926	2031	6	18145154	0.16281	na	na	na	na	MN371242
Jieyang virus (Actinopterygii gut sample)	Actinopterygii, Chordata	Metagenomic pool	PRJNA418053	SAMN08013966	1774	110	42987906	1.44242	na	na	na	na	MN371246
Zhuyu virus (Perciformes gut sample)	Actinopterygii, Chordata	Metagenomic pool	PRJNA418053	SAMN08013972	2094	2878	39902834	34.4437	na	na	na	na	MN371249
Xiangtouao virus (Tetraodontiformes gill sample)	Actinopterygii, Chordata	Metagenomic pool	PRJNA418053	SAMN08014006	2161	5137	46921692	50.6619	na	na	na	na	MN371250
Zhupengkeng virus (Tetraodontiformes gut sample)	Actinopterygii, Chordata	Metagenomic pool	PRJNA418053	SAMN08014005	2148	667	55999252	5.5451	na	na	na	na	MN371251
Xuejiaotou virus (Scorpaeniformes gut sample)	Actinopterygii, Chordata	Metagenomic pool	PRJNA418053	SAMN08014007	2131	81220	45719810	833.633	na	na	na	na	MN371252
Zhongzhu virus (Scorpaeniformes gut sample)	Actinopterygii, Chordata	Metagenomic pool	PRJNA418053	SAMN08014007	1767	187	45719810	2.31473	na	na	na	na	MN371253
Laitoushanzui virus (Scorpaeniformes gut sample)	Actinopterygii, Chordata	Metagenomic pool	PRJNA418053	SAMN08014007	2020	1701	45719810	18.4183	na	na	na	na	MN371254
												*highly disrupted reading frame
