## Supplementary material for "A new lineage of segmented RNA viruses infecting animals": Strand bias in sequencing

### Sheet: StrandBias
Genome	Virus and Host	Reference	Positive-Strand reads	Negative-strand Reads	% Positive
-ssRNA	Caledonia_dog_whelk_rhabdo-like_virus_1	Waldron et al (2018)	665	1390	32.3601
-ssRNA	Barns_Ness_serrated_wrack_bunya/phlebo-like_virus_1	Waldron et al (2018)	10070	15289	39.7098
dsRNA	Eccles Virus in Dsuz	Medd et al (2018)	2817	627	81.7944
dsRNA	Bloomfield virus in Dsuz	Medd et al (2018)	8392	828	91.0195
+ssRNA	Beult virus in Dsuz	Medd et al (2018)	227095	18693	92.3947
+ssRNA	Galbut virus in Dsuz	Medd et al (2018)	3912	207	94.9745
+ssRNA	BillyPalmer_Wenling_crustacean_virus_5-like in Dmel	Unpublished	2597477	69130	97.4076
+ssRNA	Brandeis virus in Dsuz	Medd et al (2018)	3323	48	98.5761
+ssRNA	Saiwaicho_virus in Dsuz	Medd et al (2018)	63027	359	99.4336
+ssRNA	Caledonia_beadlet_anemone_dicistro-like_virus_2	Waldron et al (2018)	22862	118	99.4865
+ssRNA	Thika virus in Dsuz	Medd et al (2018)	1321980	4819	99.6368
	Nete Virus Segment 5		213255	696	99.6747
+ssRNA	Millport_beadlet_anemone_dicistro-like_virus_1	Waldron et al (2018)	6544	12	99.817
+ssRNA	D.suzukii_Nora in Dsuz	Medd et al (2018)	1393144	2297	99.8354
+ssRNA	Barns_Ness_breadcrumb_sponge_aquatic_picorna-like_virus_1	Waldron et al (2018)	7559	12	99.8415
+ssRNA	Dmel Nora in Dmel	Unpublished	1381585	2181	99.8424
+ssRNA	MottsMill_S2 in Dmel	Unpublished	164540	198	99.8798
	Nete Virus Segment 4		105028	85	99.9191
+ssRNA	MottsMill_S1 in Dmel	Unpublished	53453	38	99.929
+ssRNA	Caledonia_beadlet_anemone_dicistro-like_virus_1	Waldron et al (2018)	5416	3	99.9446
+ssRNA	Barns_Ness_breadcrumb_sponge_hepe-like_virus_1	Waldron et al (2018)	18460	10	99.9459
	Nete Virus Segment 3		44993	22	99.9511
	Nete Virus Segment 1		128838	62	99.9519
+ssRNA	Barns_Ness_breadcrumb_sponge_aquatic_picorna-like_virus_3	Waldron et al (2018)	2155	1	99.9536
+ssRNA	Teise virus in Dsuz	Medd et al (2018)	3972335	1707	99.957
+ssRNA	DAV in Dmel	Unpublished	4263363	1490	99.9651
+ssRNA	Lothians_earthworm_picorna-like_virus_1	Waldron et al (2018)	14136	3	99.9788
	Nete Virus Segment 2		906586	142	99.9843
+ssRNA	Barns_Ness_breadcrumb_sponge_aquatic_picorna-like_virus_2	Waldron et al (2018)	2573	0	100
